# A lizard is never late: squamate genomics as a recent catalyst for understanding sex chromosome and microchromosome evolution

**DOI:** 10.1101/2023.01.20.524006

**Authors:** Brendan J. Pinto, Tony Gamble, Chase H. Smith, Melissa A. Wilson

## Abstract

In 2011, the first high-quality genome assembly of a squamate reptile (lizard or snake) was published for the green anole. Dozens of genome assemblies were subsequently published over the next decade, yet these assemblies were largely inadequate for answering fundamental questions regarding genome evolution in squamates due to their lack of contiguity or annotation. As the “genomics age” was beginning to hit its stride in many organismal study systems, progress in squamates was largely stagnant following the publication of the green anole genome. In fact, *zero* high-quality (chromosome-level) squamate genomes were published between the years 2012–2017. However, since 2018, an exponential increase in high-quality genome assemblies has materialized with 24 additional high-quality genomes published for species across the squamate tree of life. As the field of squamate genomics is rapidly evolving, we provide a systematic review from an evolutionary genomics perspective. We collated a near-complete list of publicly available squamate genome assemblies from more than half-a-dozen international and third-party repositories and systematically evaluated them with regard to their overall quality, phylogenetic breadth, and usefulness for continuing to provide accurate and efficient insights into genome evolution across squamate reptiles. This review both highlights and catalogs the currently available genomic resources in squamates and their ability to address broader questions in vertebrates, specifically sex chromosome and microchromosome evolution, while addressing why squamates may have received less historical focus and has caused their progress in genomics to lag behind peer taxa.
