## Appendix I for "A lizard is never late: squamate genomics as a recent catalyst for understanding sex chromosome and microchromosome evolution"

### Sheet: Lepidosaurs_All
Common Name	Specific Name	Sex	Clade	Assembly N50 (Mb)	Assembly L50	Total Scaffolds	Total Size	Total (Gb)	Year	Citation	Country (Primary)	Full Citation	Technology	Assembly Link	Infraorder	Chr-scale?	Annotation	LG (Gallus)	SDS	Candidate MSD
Glass lizard	Dopasia gracilis	M	Anguidae	1.3	408	6715	1781357942	1.78136	2015	Song et al. 2015	China	Song, B., Cheng, S., Sun, Y., Zhong, X., Jin, J., Guan, R., ... & Liu, X. (2015). A genome draft of the legless anguid lizard, Ophisaurus gracilis. Gigascience, 4(1), s13742-015.	Illumina-only	http://dx.doi.org/10.5524/100119	Anguimorpha	No	Yes	28?	ZW?
Chinese crocodile lizard	Shinisaurus crocodilurus	M	Shinisauridae	1.5	385	1257129	2244831382	2.24483	2017	Gao et al. 2017	China	Gao, J., Li, Q., Wang, Z., Zhou, Y., Martelli, P., Li, F., ... & Zhang, G. (2017). Sequencing, de novo assembling, and annotating the genome of the endangered Chinese crocodile lizard Shinisaurus crocodilurus. Gigascience, 6(7), gix041.	Illumina-only	http://dx.doi.org/10.5524/100315	Anguimorpha	No	Yes	9	Unknown
Gila monster	Heloderma suspectum	M	Helodermatidae	7.85544	94	80861	2582238107	2.58224	2022	Webster et al. 2022	USA	Webster TH, Vannan A, Pinto BJ, Denbrock G, Morales M, Dolby GA, Fiddes IT, DeNardo DF, Wilson MA. 2022. Complete dosage compensation without balance between the sexes in the ZZ/ZW Gila monster (Heloderma suspectum) revealed by de novo genome assembly. In review.	10X	https://doi.org/10.5281/zenodo.6133275	Anguimorpha	No	Yes	28	ZW
Komodo dragon	Varanus komodoensis	M	Varanidae	23.22	17	84067	1606418949	1.60642	2019	van Hoek et al. 2019	USA	van Hoek, M. L., Prickett, M. D., Settlage, R. E., Kang, L., Michalak, P., Vliet, K. A., & Bishop, B. M. (2019). The Komodo dragon (Varanus komodoensis) genome and identification of innate immunity genes and clusters. BMC Genomics, 20(1). https://doi.org/10.1186/s12864-019-6029-y	Illumina, Chicago	https://www.ncbi.nlm.nih.gov/data-hub/genome/GCA_007859595.1/	Anguimorpha	No	No	28	ZW
Komodo dragon	Varanus komodoensis	M	Varanidae	23.8	17	1411	1507945839	1.50795	2019	Lind et al. 2019	USA	Lind, A. L., Lai, Y. Y., Mostovoy, Y., Holloway, A. K., Iannucci, A., Mak, A. C., ... & Bruneau, B. G. (2019). Genome of the Komodo dragon reveals adaptations in the cardiovascular and chemosensory systems of monitor lizards. Nature ecology & evolution, 3(8), 1241-1252.	10X, ONT, PacBio, HiC	https://useast.ensembl.org/Varanus_komodoensis/Info/Index	Anguimorpha	No	Yes	28	ZW
Asian water monitor	Varanus salvator	F	Varanidae	71.46	9	858	1702541867	1.70254	2022	Phokaew, unpublished	Thailand	Chulalongkorn University, Phokaew, unpublished	Illumina, PacBio	https://www.ncbi.nlm.nih.gov/genome/?term=txid62051[orgn]	Anguimorpha	No	No	28	ZW
Chinese crocodile lizard	Shinisaurus crocodilurus	F	Shinisauridae	297	4	1553	2189995079	2.19	2022	Xie et al. 2022	China	Xie HX, Liang XX, Chen ZQ, Li WM, Mi CR, Li M, ... & Du WG. 2022. Ancient demographics determine the effectiveness of genetic purging in endangered lizards. Mol Biol Evol. 39: msab359.	PacBio, 10X, HiC	https://www.ncbi.nlm.nih.gov/assembly/GCA_021292165.1	Anguimorpha	Yes	No*	9	Unknown
Schlegel’s Japanese gecko	Gekko japonicus	M	Gekkonidae	0.68	963	191500	2490274461	2.49027	2015	Liu et al. 2015	China	Liu Y, Zhou Q, Wang Y, Luo L, Yang J, Yang L, Liu M, Li Y, Qian T, et al. 2015. Gekko japonicus genome reveals evolution of adhesive toe pads and tail regeneration. Nat Comm. 6:10033.	Illumina-only	https://www.ncbi.nlm.nih.gov/assembly/GCF_001447785.1	Gekkota	No	Yes	Unknown	XY
Leopard gecko	Eublepharis macularius	M	Eublepharidae	0.66	796	206400	2017070936	2.01707	2016	Xiong et al. 2016	China	Xiong, Z., Li, F., Li, Q., Zhou, L., Gamble, T., Zheng, J., ... & Zhang, G. (2016). Draft genome of the leopard gecko, Eublepharis macularius. Gigascience, 5(1), s13742-016.	Illumina-only	http://dx.doi.org/10.5524/100246	Gekkota	No	Yes	NA	TSD
Madagascar ground gecko	Paroedura picta (v1.0)	U	Gekkonidae	4.1	93	110900	1694157353	1.69416	2018	Hara et al. 2018	Japan	Hara Y, Takeuchi M, Kageyama Y, Tatsumi K, Hibi M, Kiyonari H, Kuraku S. 2018. Madagascar ground gecko genome analysis characterizes asymmetric fates of duplicated genes. BMC Biology. 16: 40.	Illumina, mate pairs	https://doi.org/10.6084/m9.figshare.5955655.v1	Gekkota	Yes	Yes	4p,15	ZW
Madagascar ground gecko	Paroedura picta (v2.0)	U	Gekkonidae	109	6	4877	1562175643	1.56218	2021	Yamaguchi et al. 2021	Japan	Yamaguchi K, Kadota M, Nishimura O, Ohishi Y, Naito Y, Kuraku S. 2021. Technical considerations in Hi-C scaffolding and evaluation of chromosome-scale genome assemblies. Mol Ecol. 30:5923–5934.	Illumina, mate pairs, HiC	https://www.ncbi.nlm.nih.gov/assembly/GCA_003118565.2	Gekkota	No*	No	4p,15	ZW
Townsend's dwarf gecko	Sphaerodactylus townsendi	M	Sphaerodactylidae	134	6	1823	1818099111	1.8181	2021	Pinto et al. 2022	USA	Pinto, B. J., Keating, S. E., Nielsen, S. V., Scantlebury, D. P., Daza, J. D., & Gamble, T. (2022). Chromosome-level genome assembly reveals dynamic sex chromosomes in Neotropical leaf-litter geckos (Sphaerodactylidae: Sphaerodactylus). Journal of Heredity.	10X, ONT, Illumina, HiC	https://www.ncbi.nlm.nih.gov/assembly/GCF_021028975.2	Gekkota	Yes	Yes	18,30,33	XY	AMHR2
Leopard gecko	Eublepharis macularius	U	Eublepharidae	145.6	6	75	2237380158	2.23738	2022	Pinto et al. 2022	USA	Pinto, B. J., Gamble, T., Smith, C.H., Keating, S.E., Havird, J., Chiari, Y. (2022). The revised leopard gecko (Eublepharis macularius) reference genome ‘raises the bar’ for squamate genomics. Journal of Heredity.	PacBio HiFi, HiC	https://doi.org/10.6084/m9.figshare.20069273	Gekkota	Yes	Yes	NA	TSD
Przewalski's Toadhead Agama	Phrynocephalus przewalskii	M	Agamidae	7.117	??	158023	1712399709	1.7124	2019	Gao et al. 2019	China	Gao, W., Sun, Y. B., Zhou, W. W., Xiong, Z. J., Chen, L., Li, H., ... & Che, J. (2019). Genomic and transcriptomic investigations of the evolutionary transition from oviparity to viviparity. Proceedings of the National Academy of Sciences, 116(9), 3646-3655.	Illumina-only	https://ngdc.cncb.ac.cn/gwh/Assembly/137/show	Iguania	No	Yes	Unknown	ZW
Indian garden lizard	Calotes versicolor	M	Agamidae	0.0011	322482	1818006	1334025125	1.33403	2019	Wilson et al. 2019	USA	Wilson, C. A., Titus, T., Batzel, P., Postlethwait, J. H., & Raman, R. (2019). A search for sex-linked loci in the agamid lizard, Calotes versicolor. Sexual Development, 13(3), 143-150.	Illumina-only	https://www.ncbi.nlm.nih.gov/assembly/GCA_020711275.1/	Iguania	No	No	NA	TSD
Central bearded dragon	Pogona vitticeps (v1.1)	M	Agamidae	2.3	219	545310	1816116151	1.81612	2015	Georges et al. 2015	Australia	Georges, A., Li, Q., Lian, J., O’Meally, D., Deakin, J., Wang, Z., ... & Zhang, G. (2015). High-coverage sequencing and annotated assembly of the genome of the Australian dragon lizard Pogona vitticeps. Gigascience, 4(1), s13742-015.	Illumina-only	https://useast.ensembl.org/Pogona_vitticeps/Info/Index	Iguania	No	Yes	17,23	ZW
Pylzow's toadhead agama	Phrynocephalus vlangalii (v1.0)	M	Agamidae	2.6	208	118922	1781589104	1.78159	2019	Gao et al. 2019	China	Gao, W., Sun, Y. B., Zhou, W. W., Xiong, Z. J., Chen, L., Li, H., ... & Che, J. (2019). Genomic and transcriptomic investigations of the evolutionary transition from oviparity to viviparity. Proceedings of the National Academy of Sciences, 116(9), 3646-3655.	Illumina-only	https://ngdc.cncb.ac.cn/gwh/Assembly/136/show	Iguania	No	Yes	Unknown	ZW
Pylzow's toadhead agama	Phrynocephalus vlangalii (v2.0)	M	Agamidae	94.7	8	547	1841533347	1.84153	2022	Gao et al. 2022	China	Gao, W., Yu, C. X., Zhou, W. W., Zhang, B. L., Chambers, E. A., Dahn, H. A., ... & Che, J. (2022). Species persistence with hybridization in toad-headed lizards driven by divergent selection and low recombination. Molecular biology and evolution, 39(4), msac064.	Illumina, PacBio, HiC	https://ngdc.cncb.ac.cn/gwh/Assembly/20702/show	Iguania	No	No	Unknown	ZW
Western Fence Lizard	Sceloporus occidentalis	M	Phrynosomatidae	98.4	7	608	2856356971	2.85636	2022	UCLA	USA	unpublished	PacBio, HiC	https://www.ncbi.nlm.nih.gov/genome/?term=txid8519[orgn]	Iguania	No	No	15	XY
Panama City Anole	Anolis apletophallus	M	Dactyloidae	0.00952	53670	454546	2181898519	2.2	2018	Tollis et al. 2018	USA	Tollis, M., Hutchins, E. D., Stapley, J., Rupp, S. M., Eckalbar, W. L., Maayan, I., ... & Kusumi, K. (2018). Comparative genomics reveals accelerated evolution in conserved pathways during the diversification of anole lizards. Genome Biology and Evolution, 10(2), 489-506.	Illumina-only	https://dataverse.harvard.edu/dataset.xhtml?persistentId=doi:10.7910/DVN/NGSGCG	Iguania	No	Yes	15	XY
Grass Anole	Anolis auratus	F	Dactyloidae	0.048995	11107	142004	2017601698	2	2018	Tollis et al. 2018	USA	Tollis, M., Hutchins, E. D., Stapley, J., Rupp, S. M., Eckalbar, W. L., Maayan, I., ... & Kusumi, K. (2018). Comparative genomics reveals accelerated evolution in conserved pathways during the diversification of anole lizards. Genome Biology and Evolution, 10(2), 489-506.	Illumina-only	https://dataverse.harvard.edu/dataset.xhtml?persistentId=doi:10.7910/DVN/NGSGCG	Iguania	No	Yes	15	XY
Bridled Anole	Anolis frenatus	F	Dactyloidae	0.03691	14499	134581	2027845264	2	2018	Tollis et al. 2018	USA	Tollis, M., Hutchins, E. D., Stapley, J., Rupp, S. M., Eckalbar, W. L., Maayan, I., ... & Kusumi, K. (2018). Comparative genomics reveals accelerated evolution in conserved pathways during the diversification of anole lizards. Genome Biology and Evolution, 10(2), 489-506.	Illumina-only	https://dataverse.harvard.edu/dataset.xhtml?persistentId=doi:10.7910/DVN/NGSGCG	Iguania	No	Yes	15	XY
Green anole	Anolis carolinensis	F	Dactyloidae	151	5	6457	1799143587	1.79914	2011	Alfoldi et al. 2011	USA	Alföldi, J., Di Palma, F., Grabherr, M., Williams, C., Kong, L., Mauceli, E., ... & Lindblad-Toh, K. (2011). The genome of the green anole lizard and a comparative analysis with birds and mammals. Nature, 477(7366), 587-591.	Sanger, physical mapping	https://useast.ensembl.org/Anolis_carolinensis/Info/Index	Iguania	Yes	Yes	15	XY
Brown anole	Anolis sagrei	F	Dactyloidae	253.6	4	3738	1926425113	1.92643	2021	Geneva et al. 2021	USA	Geneva, A. J., Park, S., Bock, D., de Mello, P., Sarigol, F., Tollis, M., ... & Losos, J. B. (2021). Chromosome-scale genome assembly of the brown anole (Anolis sagrei), a model species for evolution and ecology. bioRxiv.	Illumina, PacBio, HiC, Chicago	https://dataverse.harvard.edu/dataset.xhtml?persistentId=doi:10.7910/DVN/TTKBFU	Iguania	Yes	Yes	15	XY
Central bearded dragon	Pogona vitticeps (v1.2)	M	Agamidae	257.6	3	12884	1716614662	1.71661	2022	Georges et al. 2015	Australia	Georges, A., Li, Q., Lian, J., O’Meally, D., Deakin, J., Wang, Z., ... & Zhang, G. (2015). High-coverage sequencing and annotated assembly of the genome of the Australian dragon lizard Pogona vitticeps. Gigascience, 4(1), s13742-015.	Illumina, HiC (DNAZoo)	https://www.dnazoo.org/assemblies/Pogona_vitticeps	Iguania	Yes	No*	17,23	ZW
Plateau fence lizard	Sceloporus tristichus (SNOW)	F	Phrynosomatidae	267.5	3	5851	1792659486	1.79266	2021	Bedoya & Leache, 2021	USA	Bedoya, A. M., & Leaché, A. D. (2021). Characterization of a pericentric inversion in plateau fence lizards (Sceloporus tristichus): evidence from chromosome-scale genomes. G3, 11(2), jkab036.	10X, HiC, Chicago	https://www.ncbi.nlm.nih.gov/data-hub/genome/GCA_016801415.1/	Iguania	Yes	Yes*	15	XY
Plateau fence lizard	Sceloporus tristichus (HOL)	F	Phrynosomatidae	269.1	3	6826	1815771249	1.81577	2021	Bedoya & Leache, 2021	USA	Bedoya, A. M., & Leaché, A. D. (2021). Characterization of a pericentric inversion in plateau fence lizards (Sceloporus tristichus): evidence from chromosome-scale genomes. G3, 11(2), jkab036.	10X, HiC, Chicago	https://www.ncbi.nlm.nih.gov/genome/?term=txid190870[orgn]	Iguania	Yes	Yes*	15	XY
Desert horned lizard	Phrynosoma platyrhinos	F	Phrynosomatidae	273.2	3	5291	1901839624	1.90184	2022	Koochekian et al. 2022	USA	Koochekian, N., Ascanio, A., Farleigh, K., Card, D. C., Schield, D. R., Castoe, T. A., & Jezkova, T. (2022). A chromosome-level genome assembly and annotation of the desert horned lizard, Phrynosoma platyrhinos, provides insight into chromosomal rearrangements among reptiles. GigaScience, 11.	Illumina, Chicago, Hi-C	https://www.ncbi.nlm.nih.gov/assembly/GCA_020142125.1	Iguania	Yes	Yes	15	XY
Eastern Fence Lizard	Sceloporus undulatus	M	Phrynosomatidae	275	3	24	1905484175	1.90548	2021	Westfall et al. 2021	USA	Westfall, A. K., Telemeco, R. S., Grizante, M. B., Waits, D. S., Clark, A. D., Simpson, D. Y., ... & Schwartz, T. S. (2021). A chromosome-level genome assembly for the Eastern Fence Lizard (Sceloporus undulatus), a reptile model for physiological and evolutionary ecology. GigaScience, 10(10), giab066.	10X, PacBio, HiC	https://www.ncbi.nlm.nih.gov/genome?LinkName=nuccore_genome&from_uid=2064852242	Iguania	Yes	Yes	15	XY
Marbled whiptail	Aspidoscelis marmoratus		Teiidae	32.2	15	3826	1639530780	1.63953	2020	Stowers Institute For Medical Research, unpublished	USA	Stowers Institute For Medical Research, unpublished	Illumina, HiC	https://www.ncbi.nlm.nih.gov/assembly/GCA_014337955.1/	Laterata	No	No	Unknown	Unknown
European wall lizard	Podarcis muralis nigriventris	M	Lacertidae	51.2	11	3561	1786136138	1.78614	2020	Lund University	Sweden	unknown/unpublished	Nanopore	https://www.ncbi.nlm.nih.gov/data-hub/genome/GCA_014706415.1/	Laterata	No***	No	4p,17	ZW
Sand lizard	Lacerta agilis	F	Lacertidae	86.6	7	29	1391404169	1.3914	2019	VGP, unpublished/embargoed?	USA	Rhie, A., McCarthy, S. A., Fedrigo, O., Damas, J., Formenti, G., Koren, S., Uliano-Silva, M., Chow, W., Fungtammasan, A., Kim, J., Lee, C., Ko, B. J., Chaisson, M., Gedman, G. L., Cantin, L. J., Thibaud-Nissen, F., Haggerty, L., Bista, I., Smith, M., … Jarvis, E. D. (2021). Towards complete and error-free genome assemblies of all vertebrate species. Nature, 592(7856), 737–746. https://doi.org/10.…	Everything	https://www.ncbi.nlm.nih.gov/assembly/GCF_009819535.1/	Laterata	Yes	Yes	4p,17	ZW
European wall lizard	Podarcis muralis	M	Lacertidae	92.4	7	2160	1511002858	1.511	2019	Andrade et al. 2019	Portugal	Andrade, P., Pinho, C., Pérez i de Lanuza, G., Afonso, S., Brejcha, J., Rubin, C.-J., Wallerman, O., Pereira, P., Sabatino, S. J., Bellati, A., Pellitteri-Rosa, D., Bosakova, Z., Bunikis, I., Carretero, M. A., Feiner, N., Marsik, P., Paupério, F., Salvi, D., Soler, L., … Carneiro, M. (2019). Regulatory changes in pterin and carotenoid genes underlie balanced color polymorphisms in the wall lizard…	Illumina, PacBio, HiC, Chicago	https://useast.ensembl.org/Podarcis_muralis/Info/Index	Laterata	Yes	Yes	4p,17	ZW
Common lizard	Zootoca vivipara	F	Lacertidae	92.8	7	25252	1464300591	1.4643	2020	Yurchenko et al. 2020	UK	Yurchenko, A. A., Recknagel, H., & Elmer, K. R. (2020). Chromosome-Level Assembly of the Common Lizard (Zootoca vivipara) Genome. Genome Biology and Evolution, 12(11), 1953–1960. https://doi.org/10.1093/gbe/evaa161	Illumina, PacBio, mate pairs	https://www.ncbi.nlm.nih.gov/assembly/GCF_011800845.1/	Laterata	Yes	Yes	4p,17	ZW
Argentine black and white tegu	Salvator merianae	U	Teiidae	314.2	3	4375	2067734641	2.06773	2018	Roscito et al. 2018	Germany	Roscito, J. G., Sameith, K., Pippel, M., Francoijs, K. J., Winkler, S., Dahl, A., ... & Hiller, M. (2018). The genome of the tegu lizard Salvator merianae: combining Illumina, PacBio, and optical mapping data to generate a highly contiguous assembly. Gigascience, 7(12), giy141.	Illumina, PacBio, OM, HiC (DNAZoo)	https://www.dnazoo.org/assemblies/Salvator_merianae	Laterata	No	Yes	Unknown	Unknown
Tuatara	Sphenodon punctatus	M	Sphenodontidae	3	370	16536	4272214985	4.27221	2020	Gemmell et al. 2020	New Zealand	Gemmell, N. J., Rutherford, K., Prost, S., Tollis, M., Winter, D., Macey, J. R., ... & Stone, C. (2020). The tuatara genome reveals ancient features of amniote evolution. Nature, 584(7821), 403-409.	Illumina, mate pairs, Chicago	https://useast.ensembl.org/Sphenodon_punctatus/Info/Index	Rhynchocephalia	No	Yes	NA	TSD
Ornate flying snake	Chrysopelea ornata	U	Elapidae	0.001564	252272	1119672	1334265196	1.33427	2021	Dinesh,D. unpublished	India	CFSL, Dinesh,D. unpublished	Illumina-only	https://www.ncbi.nlm.nih.gov/assembly/GCA_019457695.1/	Serpentes	No	No	2,27	ZW
Hardwick's sea snake	Hydrophis hardwickii	U	Elapidae	0.0054	65337	616046	1296394113	1.29639	2019	Li et al. 2021	China	Li, A., Wang, J., Sun, K., Wang, S., Zhao, X., Wang, T., Xiong, L., Xu, W., Qiu, L., Shang, Y., Liu, R., Wang, S., & Lu, Y. (2021). Two Reference-Quality Sea Snake Genomes Reveal Their Divergent Evolution of Adaptive Traits and Venom Systems. Molecular Biology and Evolution, 38(11), 4867–4883. https://doi.org/10.1093/molbev/msab212	Illumina-only	https://www.ncbi.nlm.nih.gov/assembly/GCA_004023765.1/	Serpentes	No	No	2,27	ZW
Southwestern speckled rattlesnake	Crotalus pyrrhus	F	Viperidae	0.0053	58761	473380	1126791715	1.12679	2014	Gilbert et al. 2014	USA	Gilbert, C., Meik, J. M., Dashevsky, D., Card, D. C., Castoe, T. A., & Schaack, S. (2014). Endogenous hepadnaviruses, bornaviruses and circoviruses in snakes. Proceedings of the Royal Society B: Biological Sciences, 281(1791), 20141122. https://doi.org/10.1098/rspb.2014.1122	Illumina-only	https://www.ncbi.nlm.nih.gov/assembly/GCA_000737285.1/	Serpentes	No	No	2,27	ZW
Myanophis	Myanophis thanlyinensis	M	Homalopsidae	0.0074	51632	297074	1315615078	1.31562	2021	Koehler et al. 2021	Germany	Koehler, G., Khaing, K. P. P., Than, N. L., Baranski, D., Schell, T., Greve, C., ... & Pauls, S. U. (2021). A new genus and species of mud snake from Myanmar (Reptilia, Squamata, Homalopsidae). Zootaxa, 4915(3), zootaxa-4915.	Illumina-only	https://www.ncbi.nlm.nih.gov/assembly/GCA_017656035.1/	Serpentes	No	No	2,27	ZW
Asian annulated sea snake	Hydrophis cyanocinctus	U	Elapidae	0.007	49998	546690	1389857256	1.38986	2019	Li et al. 2021	China	Li, A., Wang, J., Sun, K., Wang, S., Zhao, X., Wang, T., Xiong, L., Xu, W., Qiu, L., Shang, Y., Liu, R., Wang, S., & Lu, Y. (2021). Two Reference-Quality Sea Snake Genomes Reveal Their Divergent Evolution of Adaptive Traits and Venom Systems. Molecular Biology and Evolution, 38(11), 4867–4883. https://doi.org/10.1093/molbev/msab212	Illumina-only	https://www.ncbi.nlm.nih.gov/assembly/GCA_004023725.1/	Serpentes	No	No	2,27	ZW
Turtlehead Sea Snake	Emydocephalus ijimae	M	Elapidae	0.019	24369	157858	1625199642	1.6252	2019	Kishida et al. 2019	Japan	Kishida, T., Go, Y., Tatsumoto, S., Tatsumi, K., Kuraku, S., & Toda, M. (2019). Loss of olfaction in sea snakes provides new perspectives on the aquatic adaptation of amniotes. Proceedings of the Royal Society B: Biological Sciences, 286(1910), 20191828. https://doi.org/10.1098/rspb.2019.1828	Illumina-only	https://www.ncbi.nlm.nih.gov/assembly/GCA_004319985.1/	Serpentes	No	No	2,27	ZW
Timber rattlesnake	Crotalus horridus	F	Viperidae	0.024	16747	186068	1520334138	1.52033	2016	Douglas Rhoads	USA	unpublished	Illumina-only	https://www.ncbi.nlm.nih.gov/assembly/GCA_001625485.1/	Serpentes	No	No	2,27	ZW
Yellow-lipped sea krait	Laticauda colubrina	M	Elapidae	0.039	11071	83587	1558706106	1.55871	2019	Kishida et al. 2019	Japan	Kishida, T., Go, Y., Tatsumoto, S., Tatsumi, K., Kuraku, S., & Toda, M. (2019). Loss of olfaction in sea snakes provides new perspectives on the aquatic adaptation of amniotes. Proceedings of the Royal Society B: Biological Sciences, 286(1910), 20191828. https://doi.org/10.1098/rspb.2019.1828	Illumina-only	https://www.ncbi.nlm.nih.gov/assembly/GCA_015471245.1/	Serpentes	No	No	2,27	ZW
Slender-necked sea snake	Hydrophis melanocephalus	M	Elapidae	0.059	6002	122022	1402639853	1.40264	2019	Kishida et al. 2019	Japan	Kishida, T., Go, Y., Tatsumoto, S., Tatsumi, K., Kuraku, S., & Toda, M. (2019). Loss of olfaction in sea snakes provides new perspectives on the aquatic adaptation of amniotes. Proceedings of the Royal Society B: Biological Sciences, 286(1910), 20191828. https://doi.org/10.1098/rspb.2019.1828	Illumina-only	https://www.ncbi.nlm.nih.gov/assembly/GCA_004320005.1/	Serpentes	No	No	2,27	ZW
Common viper	Vipera berus	F	Viperidae	0.126	3408	28883	1532390814	1.53239	2014	BCM-HGSC	USA	unpublished	Illumina-only	https://www.ncbi.nlm.nih.gov/assembly/GCA_000800605.1/	Serpentes	No	No	2,27	ZW
Jararaca	Bothrops jararaca	F	Viperidae	0.164	2399	27698	1672323932	1.67232	2021	Instituto Butantan	Brazil	unpublished	Illumina, PacBio	https://www.ncbi.nlm.nih.gov/assembly/GCA_018340635.1/	Serpentes	No	No	2,27	ZW
Burmese python	Python bivittatus	F	Pythonidae	0.21	1939	39113	1440184814	1.44018	2013	Castoe et al. 2013	USA	Castoe, T. A., De Koning, A. J., Hall, K. T., Card, D. C., Schield, D. R., Fujita, M. K., ... & Pollock, D. D. (2013). The Burmese python genome reveals the molecular basis for extreme adaptation in snakes. Proceedings of the National Academy of Sciences, 110(51), 20645-20650.	Illumina-only	https://www.ncbi.nlm.nih.gov/genome/17893?genome_assembly_id=48432	Serpentes	No	Yes	2,27	XY
King cobra	Ophiophagus hannah	M	Elapidae	0.24	1750	296399	1594074654	1.59407	2013	Vonk et al. 2013	Netherlands	Vonk, F. J., Casewell, N. R., Henkel, C. V., Heimberg, A. M., Jansen, H. J., McCleary, R. J. R., Kerkkamp, H. M. E., Vos, R. A., Guerreiro, I., Calvete, J. J., Wüster, W., Woods, A. E., Logan, J. M., Harrison, R. A., Castoe, T. A., de Koning, A. P. J., Pollock, D. D., Yandell, M., Calderon, D., … Richardson, M. K. (2013). The king cobra genome reveals dynamic gene evolution and adaptation in the …	Illumina-only	https://www.ncbi.nlm.nih.gov/genome/10842	Serpentes	No	Yes	2,27	ZW
Eastern diamondback rattlesnake	Crotalus adamanteus	F	Viperidae	0.338	1275	11369	1597647985	1.59765	2021	Hogan et al. 2021	USA	Hogan, M. P., Whittington, A. C., Broe, M. B., Ward, M. J., Gibbs, H. L., & Rokyta, D. R. (2021). The Chemosensory Repertoire of the Eastern Diamondback Rattlesnake (Crotalus adamanteus) Reveals Complementary Genetics of Olfactory and Vomeronasal-Type Receptors. Journal of Molecular Evolution, 89(4), 313-328.	Illumina, ONT, PacBio	https://www.ncbi.nlm.nih.gov/assembly/GCA_018446365.1/	Serpentes	No	Yes	2,27	ZW
Brown spotted pitviper	Protobothrops mucrosquamatus	F	Viperidae	0.424	924	52280	1673876332	1.67388	2016	Aird et al. 2017	Japan	Aird, S. D., Arora, J., Barua, A., Qiu, L., Terada, K., & Mikheyev, A. S. (2017). Population Genomic Analysis of a Pitviper Reveals Microevolutionary Forces Underlying Venom Chemistry. Genome Biology and Evolution, 9(10), 2640–2649. https://doi.org/10.1093/gbe/evx199	Illumina-only	https://www.ncbi.nlm.nih.gov/assembly/GCF_001527695.2/	Serpentes	No	Yes	2,27	ZW
Habu	Protobothrops flavoviridis	F	Viperidae	0.467	805	84502	1413200976	1.4132	2018	Shibata et al. 2018	Japan	Shibata, H., Chijiwa, T., Oda-Ueda, N., Nakamura, H., Yamaguchi, K., Hattori, S., Matsubara, K., Matsuda, Y., Yamashita, A., Isomoto, A., Mori, K., Tashiro, K., Kuhara, S., Yamasaki, S., Fujie, M., Goto, H., Koyanagi, R., Takeuchi, T., Fukumaki, Y., … Ogawa, T. (2018). The habu genome reveals accelerated evolution of venom protein genes. Scientific Reports, 8(1). https://doi.org/10.1038/s41598-01…	Illumina, 454	https://www.ncbi.nlm.nih.gov/assembly/GCA_003402635.1/	Serpentes	No	No	2,27	ZW
Eastern garter snake	Thamnophis sirtalis	F	Colubridae	0.65	639	7930	1424897867	1.4249	2018	Perry et al. 2018	USA	Perry, B. W., Card, D. C., McGlothlin, J. W., Pasquesi, G. I. M., Adams, R. H., Schield, D. R., Hales, N. R., Corbin, A. B., Demuth, J. P., Hoffmann, F. G., Vandewege, M. W., Schott, R. K., Bhattacharyya, N., Chang, B. S. W., Casewell, N. R., Whiteley, G., Reyes-Velasco, J., Mackessy, S. P., Gamble, T., … Castoe, T. A. (2018). Molecular Adaptations for Sensing and Securing Prey and Insight into A…	Illumina-only	https://www.ncbi.nlm.nih.gov/assembly/GCF_001077635.1/	Serpentes	No	Yes	2,27	ZW
Shaw’s Sea Snake	Hydrophis curtus (v1.0)	M	Elapidae	1.4	353	3139	1629330146	1.62933	2020	Peng et al. 2020	China	Peng, C., Ren, J. L., Deng, C., Jiang, D., Wang, J., Qu, J., … Li, J. T. (2020). The genome of shaw’s sea snake (hydrophis curtus) reveals secondary adaptation to its marine environment. Molecular Biology and Evolution, 37(6), 1744–1760. https://doi.org/10.1093/molbev/msaa043	Illumina, PacBio	https://doi.org/10.6084/m9.figshare.11391606.v5	Serpentes	No	Yes	2,27	ZW
Hot-spring keelback	Thermophis baileyi	F	Colubridae	2.4	202	20723	1747678728	1.74768	2018	Li et al. 2018	China	Li, J. T., Gao, Y. D., Xie, L., Deng, C., Shi, P., Guan, M. L., ... & Zhang, Y. P. (2018). Comparative genomic investigation of high-elevation adaptation in ectothermic snakes. Proceedings of the National Academy of Sciences, 115(33), 8406-8411.	Illumina-only	https://www.ncbi.nlm.nih.gov/assembly/GCA_003457575.1/	Serpentes	No	No	2,27	ZW
Tiger rattlesnake	Crotalus tigris	M	Viperidae	2.1	194	4228	1612002213	1.612	2021	Margres et al. 2021	USA	Margres, M. J., Rautsaw, R. M., Strickland, J. L., Mason, A. J., Schramer, T. D., Hofmann, E. P., Stiers, E., Ellsworth, S. A., Nystrom, G. S., Hogan, M. P., Bartlett, D. A., Colston, T. J., Gilbert, D. M., Rokyta, D. R., & Parkinson, C. L. (2021). The Tiger Rattlesnake genome reveals a complex genotype underlying a simple venom phenotype. Proceedings of the National Academy of Sciences, 118(4). …	Illumina, PacBio	https://www.ncbi.nlm.nih.gov/genome/97744?genome_assembly_id=1536465	Serpentes	No	Yes	2,27	ZW
Five-pace viper	Deinagkistrodon acutus	U	Viperidae	2.1	199	162571	1506308921	1.50631	2016	Yin et al. 2016	China	Yin, W., Wang, Z. J., Li, Q. Y., Lian, J. M., Zhou, Y., Lu, B. Z., ... & Zhou, Q. (2016). Evolutionary trajectories of snake genes and genomes revealed by comparative analyses of five-pacer viper. Nature communications, 7(1), 1-11.	Illumina-only	http://dx.doi.org/10.5524/100196	Serpentes	No	Yes	2,27	ZW
Boa constrictor	Boa constrictor	U	Boidae	4.5	90	19927	1442930293	1.44293	2013	Bradnam et al. 2013	USA	Bradnam, K. R., Fass, J. N., Alexandrov, A., Baranay, P., Bechner, M., Birol, I., ... & Korf, I. F. (2013). Assemblathon 2: evaluating de novo methods of genome assembly in three vertebrate species. GigaScience, 2(1), 2047-217X.	Illumina-only	http://dx.doi.org/10.5524/100060	Serpentes	No	Yes	Unknown	XY
Mainland tiger snake	Notechis scutatus	F	Elapidae	60	66	52414	1665525958	1.66553	2018	University of New South Wales	Australia	unpublished	10X	https://www.ncbi.nlm.nih.gov/assembly/GCF_900518725.1/	Serpentes	No	Yes	2,27	ZW
Eastern Brown Snake	Pseudonaja textilis	F	Elapidae	14.7	31	28550	1590035073	1.59004	2018	University of New South Wales	Australia	unpublished	10X	https://www.ncbi.nlm.nih.gov/genome/?term=txid8673[orgn]	Serpentes	No	Yes	2,27	ZW
Western rat snake	Pantherophis obsoletus	F	Colubridae	14.5	29	36795	1692461844	1.69246	2020	University of Geneva	Switzerland	unpublished	10X	https://www.ncbi.nlm.nih.gov/assembly/GCA_012654085.1/	Serpentes	No	No	2,27	ZW
Dhaman	Ptyas mucosa	F	Colubridae	16	25	21198	1721466642	1.72147	2020	University of Geneva	Switzerland	unpublished	10X	https://www.ncbi.nlm.nih.gov/assembly/GCA_012654045.1/	Serpentes	No	No	2,27	ZW
Blue-ringed sea krait	Laticauda laticaudata	M	Elapidae	39.9	16	20583	2038820311	2.03882	2019	Kishida et al. 2019	Japan	Kishida, T., Go, Y., Tatsumoto, S., Tatsumi, K., Kuraku, S., & Toda, M. (2019). Loss of olfaction in sea snakes provides new perspectives on the aquatic adaptation of amniotes. Proceedings of the Royal Society B: Biological Sciences, 286(1910), 20191828. https://doi.org/10.1098/rspb.2019.1828	Illumina, PacBio	https://www.ncbi.nlm.nih.gov/assembly/GCA_004320025.1/	Serpentes	No	No	2,27	ZW
Western terrestrial garter snake	Thamnophis elegans	F	Colubridae	100.8	6	365	1672190305	1.67219	2019	VGP, unpublished/embargoed?	USA	Rhie, A., McCarthy, S. A., Fedrigo, O., Damas, J., Formenti, G., Koren, S., Uliano-Silva, M., Chow, W., Fungtammasan, A., Kim, J., Lee, C., Ko, B. J., Chaisson, M., Gedman, G. L., Cantin, L. J., Thibaud-Nissen, F., Haggerty, L., Bista, I., Smith, M., … Jarvis, E. D. (2021). Towards complete and error-free genome assemblies of all vertebrate species. Nature, 592(7856), 737–746. https://doi.org/10.…	Everything	https://www.ncbi.nlm.nih.gov/assembly/GCF_009769535.1/	Serpentes	Yes	Yes	2,27	ZW
Glossy snake	Arizona elegans	U	Colubridae	106	5	140	1842551953	1.84255	2022	UCLA	USA	unpublished	PacBio HiFi, HiC	https://www.ncbi.nlm.nih.gov/assembly/GCA_022577455.1/	Serpentes	Yes	No	2,27	ZW
Indian cobra	Naja naja (10X)	F	Elapidae	147.5	5	40389	2092710121	2.09271	2020	Suryamohan et al. 2020	USA	Suryamohan, K., Krishnankutty, S. P., Guillory, J., Jevit, M., Schröder, M. S., Wu, M., Kuriakose, B., Mathew, O. K., Perumal, R. C., Koludarov, I., Goldstein, L. D., Senger, K., Dixon, M. D., Velayutham, D., Vargas, D., Chaudhuri, S., Muraleedharan, M., Goel, R., Chen, Y.-J. J., … Seshagiri, S. (2020). The Indian cobra reference genome and transcriptome enables comprehensive identification of ve…	10X, BioNano	https://www.ncbi.nlm.nih.gov/assembly/GCA_018093825.1/	Serpentes	No	No	2,27	ZW
Corn snake	Pantherophis guttatus	M	Colubridae	147.6	4	33440	1689041638	1.68904	2020	Ullate-Agote and Tzika, 2020	Switzerland	Ullate-Agote, A., & Tzika, A. C. (2021). Characterization of the Leucistic Texas Rat Snake Pantherophis obsoletus. Frontiers in Ecology and Evolution, 9. https://doi.org/10.3389/fevo.2021.583136	10X, BioNano, HiC (DNAZoo)	https://www.dnazoo.org/assemblies/Pantherophis_guttatus	Serpentes	Yes	No	2,27	ZW
Burmese python	Python bivittatus	F	Pythonidae	196	3	29190	1440184814	1.44018	2018	Castoe et al. 2013	USA	Castoe, T. A., De Koning, A. J., Hall, K. T., Card, D. C., Schield, D. R., Fujita, M. K., ... & Pollock, D. D. (2013). The Burmese python genome reveals the molecular basis for extreme adaptation in snakes. Proceedings of the National Academy of Sciences, 110(51), 20645-20650.	Illumina, HiC (DNAZoo)	https://www.dnazoo.org/assemblies/Python_bivittatus	Serpentes	Yes	No	2,27	XY
Prairie rattlesnake	Crotalus viridis	M	Viperidae	197.9	3	7043	1340198908	1.3402	2019	Schield et al. 2019	USA	Schield, D. R., Card, D. C., Hales, N. R., Perry, B. W., Pasquesi, G. M., Blackmon, H., Adams, R. H., Corbin, A. B., Smith, C. F., Ramesh, B., Demuth, J. P., Betrán, E., Tollis, M., Meik, J. M., Mackessy, S. P., & Castoe, T. A. (2019). The origins and evolution of chromosomes, dosage compensation, and mechanisms underlying venom regulation in snakes. Genome Research, 29(4), 590–601. https://doi.o…	Illumina, mate pairs, HiC, Chicago	https://www.ncbi.nlm.nih.gov/assembly/GCA_003400415.2	Serpentes	Yes	Yes	2,27	ZW
Gopher snake	Pituophis catenifer pumilus	F	Colubridae	198.1	3	63678	1516097738	1.5161	2021	Auburn University	USA	unknown/unpublished	10X, Chicago, HiC	https://www.ncbi.nlm.nih.gov/assembly/GCA_019677565.1/	Serpentes	Yes	No	2,27	ZW
Indian cobra	Naja naja	M	Elapidae	224.1	3	1897	1768535092	1.76854	2020	Suryamohan et al. 2020	USA	Suryamohan, K., Krishnankutty, S. P., Guillory, J., Jevit, M., Schröder, M. S., Wu, M., Kuriakose, B., Mathew, O. K., Perumal, R. C., Koludarov, I., Goldstein, L. D., Senger, K., Dixon, M. D., Velayutham, D., Vargas, D., Chaudhuri, S., Muraleedharan, M., Goel, R., Chen, Y.-J. J., … Seshagiri, S. (2020). The Indian cobra reference genome and transcriptome enables comprehensive identification of ve…	Everything	https://www.ncbi.nlm.nih.gov/genome/8395	Serpentes	Yes	Yes	2,27	ZW
Asian annulated sea snake	Hydrophis cyanocinctus (v2.0)	M	Elapidae	264.2	3	1163	1980712740	1.98071	2021	Li et al. 2021	China	Li, A., Wang, J., Sun, K., Wang, S., Zhao, X., Wang, T., Xiong, L., Xu, W., Qiu, L., Shang, Y., Liu, R., Wang, S., & Lu, Y. (2021). Two Reference-Quality Sea Snake Genomes Reveal Their Divergent Evolution of Adaptive Traits and Venom Systems. Molecular Biology and Evolution, 38(11), 4867–4883. https://doi.org/10.1093/molbev/msab212	Illumina, PacBio, HiC	https://www.ncbi.nlm.nih.gov/assembly/GCA_019473425.1/	Serpentes	Yes	No	2,27	ZW
Shaw’s Sea Snake	Hydrophis curtus (v2.0)	M	Elapidae	266.2	3	711	1964827820	1.96483	2021	Li et al. 2021	China	Li, A., Wang, J., Sun, K., Wang, S., Zhao, X., Wang, T., Xiong, L., Xu, W., Qiu, L., Shang, Y., Liu, R., Wang, S., & Lu, Y. (2021). Two Reference-Quality Sea Snake Genomes Reveal Their Divergent Evolution of Adaptive Traits and Venom Systems. Molecular Biology and Evolution, 38(11), 4867–4883. https://doi.org/10.1093/molbev/msab212	Illumina, PacBio, HiC	https://www.ncbi.nlm.nih.gov/assembly/GCA_019472885.1/	Serpentes	Yes	No	2,27	ZW
																No***=advertised as is	Yes* = Broken
																	No* = Liftoff
							Last updated:
							2022-07-12

### Sheet: Lepidosaurs_Chr
Common Name	Specific Name	Clade	Scaffold N50 (Mb)	Scaffold L50	Total Scaffolds	Total Size	BUSCO (C)	Citation	Technology	Assembly Link	Infraorder	Annotation	LG (Gallus)	SDS	Candidate MSD
Chinese crocodile lizard	Shinisaurus crocodilurus	Shinisauridae	297	4	1553	2189995079	0.9532	Xie et al. 2022	PacBio, 10X, HiC	https://www.ncbi.nlm.nih.gov/assembly/GCA_021292165.1	Anguimorpha	No*	9	Unknown
Madagascar ground gecko	Paroedura picta (v2.0)	Gekkonidae	109	6	4877	1562175643	0.8601	Yamaguchi et al. 2021	Illumina, mate pairs, HiC	https://www.ncbi.nlm.nih.gov/assembly/GCA_003118565.2/	Gekkota	No*	4p,15	ZW
Townsend's dwarf gecko	Sphaerodactylus townsendi	Sphaerodactylidae	134	6	1823	1818099111	0.89	Pinto et al. 2022	10X, ONT, Illumina, HiC	https://www.ncbi.nlm.nih.gov/genome/?term=txid933632[orgn]	Gekkota	Yes	18,30,33	XY	AMHR2
Leopard gecko	Eublepharis macularius	Eublepharidae	145.6	6	75	2237380158	0.9512	Pinto et al. 2023	PacBio HiFi, HiC	https://doi.org.10.6084/m9.figshare.20069273	Gekkota	Yes	NA	TSD
Central bearded dragon	Pogona vitticeps (v1.2)	Agamidae	257.6	3	12884	1716614662	0.9422	Georges et al. 2015	Illumina, HiC (DNAZoo)	https://www.dnazoo.org/assemblies/Pogona_vitticeps	Iguania	No*	17,23	ZW
Plateau fence lizard	Sceloporus tristichus (SNOW)	Phrynosomatidae	267.5	3	5851	1792659486	0.9439	Bedoya & Leache, 2021	10X, HiC, Chicago	https://www.ncbi.nlm.nih.gov/data-hub/genome/GCA_016801415.1/	Iguania	Yes*	15	XY
Plateau fence lizard	Sceloporus tristichus (HOL)	Phrynosomatidae	269.1	3	6826	1815771249	0.9384	Bedoya & Leache, 2021	10X, HiC, Chicago	https://www.ncbi.nlm.nih.gov/genome/?term=txid190870[orgn]	Iguania	Yes*	15	XY
Desert horned lizard	Phrynosoma platyrhinos	Phrynosomatidae	273.2	3	5291	1901839624	0.9032	Koochekian et al. 2022	Illumina, Chicago, Hi-C	https://www.ncbi.nlm.nih.gov/assembly/GCA_020142125.1	Iguania	Yes	15	XY
Eastern Fence Lizard	Sceloporus undulatus	Phrynosomatidae	275	3	24	1905484175	0.9287	Westfall et al. 2021	10X, PacBio, HiC	https://www.ncbi.nlm.nih.gov/genome?LinkName=nuccore_genome&from_uid=2064852242	Iguania	Yes	15	XY
Brown anole	Anolis sagrei	Iguanidae	253.6	4	3738	1926425113	0.934	Geneva et al. 2021	Illumina, PacBio, HiC, Chicago	https://dataverse.harvard.edu/dataset.xhtml?persistentId=doi:10.7910/DVN/TTKBFU	Iguania	Yes	15	XY
Green anole	Anolis carolinensis	Iguanidae	151	5	6457	1799143587	0.8695	Alfoldi et al. 2011	Sanger, physical mapped	https://useast.ensembl.org/Anolis_carolinensis/Info/Index	Iguania	Yes	15	XY
Sand lizard	Lacerta agilis	Lacertidae	86.6	7	29	1391404169	0.944	VGP, unpublished/embargoed?	Everything	https://www.ncbi.nlm.nih.gov/assembly/GCF_009819535.1/	Laterata	Yes	4p,17	ZW
European wall lizard	Podarcis muralis	Lacertidae	92.4	7	2160	1511002858	0.9382	Andrade et al. 2019	Illumina, PacBio, HiC, Chicago	https://useast.ensembl.org/Podarcis_muralis/Info/Index	Laterata	Yes	4p,17	ZW
Common lizard	Zootoca vivipara	Lacertidae	92.8	7	25252	1464300591	0.9471	Yurchenko et al. 2020	Illumina, PacBio	https://www.ncbi.nlm.nih.gov/assembly/GCF_011800845.1/	Laterata	Yes	4p,17	ZW
Argentine black and white tegu	Salvator merianae	Teiidae	314.2	3	4375	2067734641	0.949	Roscito et al. 2018	Illumina, PacBio, OM, HiC (DNAZoo)	https://www.dnazoo.org/assemblies/Salvator_merianae	Laterata	No*	Yes	Unknown	Unknown
Burmese python	Python bivittatus	Pythonidae	196	3	29190	1440184814	0.9253	Castoe et al. 2013	Illumina, HiC (DNAZoo)	https://www.dnazoo.org/assemblies/Python_bivittatus	Serpentes	No*	2,27	XY
Prairie rattlesnake	Crotalus viridis	Viperidae	197.9	3	7043	1340198908	0.8552	Schield et al. 2019	Illumina, mate pairs, HiC, Chicago	https://www.ncbi.nlm.nih.gov/assembly/GCA_003400415.2	Serpentes	Yes	2,27	ZW
Gopher snake	Pituophis catenifer pumilus	Colubridae	198.1	3	63678	1516097738	0.6865	Auburn University	10X, Chicago, HiC	https://www.ncbi.nlm.nih.gov/assembly/GCA_019677565.1/	Serpentes	No	2,27	ZW
Indian cobra	Naja naja	Elapidae	224.1	3	1897	1768535092	0.9	Suryamohan et al. 2020	Everything	https://www.ncbi.nlm.nih.gov/genome/8395	Serpentes	Yes	2,27	ZW
Asian annulated sea snake	Hydrophis cyanocinctus	Elapidae	264.2	3	1163	1980712740	0.9219	Li et al. 2021	Illumina, PacBio, HiC	https://www.ncbi.nlm.nih.gov/assembly/GCA_019473425.1/	Serpentes	No	2,27	ZW
Shaw’s Sea Snake	Hydrophis curtus (v2.0)	Elapidae	266.2	3	711	1964827820	0.9233	Li et al. 2021	Illumina, PacBio, HiC	https://www.ncbi.nlm.nih.gov/assembly/GCA_019472885.1/	Serpentes	No	2,27	ZW
Corn snake	Pantherophis guttatus	Colubridae	147.6	4	33440	1689041638	0.9119	Ullate-Agote et al. 2020	10X, BioNano, HiC (DNAZoo)	https://www.dnazoo.org/assemblies/Pantherophis_guttatus	Serpentes	No	2,27	ZW
Glossy snake	Arizona elegans	Colubridae	106	5	140	1842551953	0.934	UCLA	PacBio HiFi, HiC	https://www.ncbi.nlm.nih.gov/assembly/GCA_022577455.1/	Serpentes	No	2,27	ZW
Western terrestrial garter snake	Thamnophis elegans	Colubridae	100.8	6	365	1672190305	0.9021	VGP, unpublished/embargoed?	Everything	https://www.ncbi.nlm.nih.gov/assembly/GCF_009769535.1/	Serpentes	Yes	2,27	ZW
												Yes* = Broken
												No* = Liftoff
	Last updated:
	2022-07-12
